# svaRetro and svaNUMT: Modular packages for annotation of retrotransposed transcripts and nuclear integration of mitochondrial DNA in genome sequencing data

**DOI:** 10.1101/2021.08.18.456578

**Authors:** Ruining Dong, Daniel Cameron, Justin Bedo, Anthony T Papenfuss

## Abstract

**Background:** The biological significance of structural variation is now more widely recognized. However, due to the lack of available tools for downstream analysis, including processing and annotating, interpretation of structural variant calls remains a challenge.

**Findings:** Here we present *svaRetro* and *svaNUMT*, R packages that provide functions for annotating novel genomic events such as non-reference retro-copied transcripts and nuclear integration of mitochondrial DNA. We evaluate the performance of these packages to detect events using simulations and public benchmarking datasets, and annotate processed transcripts in a public structural variant database.

**Conclusions:** *svaRetro* and *svaNUMT* provide efficient, modular tools for downstream identification and annotation of structural variant calls.
