## Supplementary File 2 for "svaRetro and svaNUMT: Modular packages for annotation of retrotransposed transcripts and nuclear integration of mitochondrial DNA in genome sequencing data"

chr15	40854138	40854179	-	26241364	26252899	CBX3.L	CBX3	3,2,L,F	75074	117	COLO829	C15orf57
chr12	73239513	73239571	-	94886277	94888386	MCTP2.L	MCTP2	8,L	68286	112	COLO829			AluYc
chr19	24033098	24033177	+	81115928	81129826	GCSH.L	GCSH	L,F	91011	45	COLO829			HERVK11-int
