## Supplementary File 3 for "svaRetro and svaNUMT: Modular packages for annotation of retrotransposed transcripts and nuclear integration of mitochondrial DNA in genome sequencing data"

chr11	108585716	108585747	+	21727733	21750592	SKA3.6	SKA3	F,5,L,6	29893	89	COLO829BL	DDX10
chr15	40854141	40854179	-	26241364	26252898	CBX3.L	CBX3	3,2,L,F	35097	75	COLO829BL	C15orf57
chr12	73239501	73239571	-	94886271	94888392	MCTP2.L	MCTP2	8,L	31118	133	COLO829BL			AluYc
chr19	24033109	24033199	+	81115939	81129828	GCSH.L	GCSH	L,F	41342	77	COLO829BL			HERVK11-int
